# EstG is a novel esterase required for cell envelope integrity

**DOI:** 10.1101/2022.04.12.488081

**Authors:** Allison K. Daitch, Benjamin C. Orsburn, Zan Chen, Laura Alvarez, Colten D. Eberhard, Kousik Sundararajan, Rilee Zeinert, Dale F Kreitler, Jean Jakoncic, Peter Chien, Felipe Cava, Sandra B. Gabelli, Namandjé N. Bumpus, Erin D. Goley

## Abstract

Proper regulation of the bacterial cell envelope is critical for cell survival. Identification and characterization of enzymes that maintain cell envelope homeostasis is crucial, as they can be targets for effective antibiotics. In this study, we have identified a novel enzyme, called EstG, whose activity protects cells from a variety of lethal assaults in the ⍺-proteobacterium *Caulobacter crescentus*. Despite homology to transpeptidase family cell wall enzymes and an ability to protect against cell wall-targeting antibiotics, EstG does not demonstrate biochemical activity towards cell wall substrates. Instead, EstG is genetically connected to the periplasmic enzymes OpgH and BglX, responsible for synthesis and hydrolysis of osmoregulated periplasmic glucans (OPGs), respectively. The crystal structure of EstG revealed similarities to esterases and transesterases, and we demonstrated esterase activity of EstG *in vitro*. Using biochemical fractionation, we identified a cyclic hexamer of glucose as a likely substrate of EstG. This molecule is the first OPG described in *Caulobacter* and establishes a novel class of OPGs, the regulation and modification of which is important for stress survival and adaptation to fluctuating environments. Our data indicate that EstG, BglX, and OpgH comprise a previously unknown OPG pathway in *Caulobacter*. Ultimately, we propose that EstG is a novel enzyme that, instead of acting on the cell wall, acts on cyclic OPGs to provide resistance to a variety of cellular stresses.
