## Supplemental Table 3 for "EstG is a novel esterase required for cell envelope integrity"

### Sheet: Strains
Strains used in this study
strain	parental strain	plasmid	method	genotype/description	reference
EG865	NA1000			NA1000; synchronizable derivative of CB15	Evinger & Agabian, 1977
EG937	EG865	pEG606	electroporation	NA1000 xylX::ftsZ-∆CTL specR	Sundararajan et al, 2015
EG1087	EG937		spontaneous suppressor	NA1000 xylX::ftsZ-∆CTL specR; phoB::phoB L6X	this study
EG1101	EG937		spontaneous suppressor	NA1000 xylX::ftsZ-∆CTL specR; cdnL:: I60N; CCNA_00659 I551F	this study
EG1104	EG937		spontaneous suppressor	NA1000 xylX::ftsZ-∆CTL specR; spoT:: K457X; CCNA_01378:: ∆32-38	this study
EG1189	ZG1050			NA1000 Δpbp1a ΔpbpY ΔpbpC ΔpbpZ ΔmtgA	Yakhnina and Gitai, 2013
EG1214	EG1189	pEG606	electroporation	NA1000 xylX::ftsZ-∆CTL specR; Δpbp1a ΔpbpY ΔpbpC ΔpbpZ ΔmtgA	this study
EG1229	EG865	pEG854	electroporation	NA1000 xylX::ftsZ-∆CTL kanR	this study
EG1569	EG1214		spontaneous suppressor	NA1000 xylX::ftsZ-∆CTL specR; opgH:: L434P; upstream CCNA_00565::∆229 bp upstream of start codon	this study
EG1615	EG937	pEG1239	electroporation	NA1000 xylX::ftsZ-∆CTL specR; xylX::RelA'(E335Q) gentR	this study
EG1616	EG937	pEG1238	electroporation	NA1000 xylX::ftsZ-∆CTL specR; xylX::RelA' gentR	this study
EG2408	CS606			NA1000 blaA::∆blaA	West, Yang, and Stephens, 2002
EG2658	EG865	pEG1518	electroporation	NA1000 estG::∆estG	this study
EG2740	EG865	pXCFPN1	electroporation	NA1000 xylX::cfp specR	this study
EG2759	EG865	pEG1563	electroporation	NA1000 pBXMCS-estG kanR	this study
EG2990	EG865	pEG1656	electroporation	NA1000 estG::estG S101A	this study
EG3044	EG865	pEG1638	electroporation	NA1000 CCNA_01639::∆CCNA_01639	this study
EG3047	EG2658	pEG1683	electroporation	NA1000 estG::∆estG; CCNA_01639::∆CCNA_01639	this study
EG3075	EG2658	pEG1695	electroporation	NA1000 estG::∆estG; vanA::estG	this study
EG3105	EG2658		spontaneous suppressor	NA1000 estG::∆estG; opgH:: L480P	this study
EG3116	EG2658	pEG854	electroporation	NA1000 estG::∆estG; xylX::ftsZ-∆CTL kanR	this study
EG3160	EG865	pEG1704	electroporation	NA1000 estG:: estG-3xFLAG kanR	this study
EG3268	EG2408	pEG1745	electroporation	NA1000 blaA::∆blaA; xylX::estG-blaM kanR	this study
EG3277	EG2408	pEG1563	electroporation	NA1000 blaA::∆blaA; pBXMCS-estG kanR	this study
EG3279	EG865	pEG1747	electroporation	NA1000 bglX::∆bglX	this study
EG3282	EG2658	pEG1747	electroporation	NA1000 estG::∆estG; bglX::∆bglX	this study
EG3293	EG2408	pEG1740	electroporation	NA1000 blaA::∆blaA; xylX::blaM kanR	this study
EG3369	EG865	pEG1764	electroporation	NA1000 opgH::L480P	this study
EG3371	EG2658	pEG1764	electroporation	NA1000 estG::∆estG; opgH:: L480P	this study
EG3375	EG865	pEG1769	electroporation	NA1000 vanA::opgH specR	this study
EG3377	EG2658	pEG1769	electroporation	NA1000 estG::∆estG; vanA::opgH specR	this study
EG3384	EG865	pEG1770	electroporation	NA1000 pBXMCS-bglX chlorR	this study
EG3385	EG2658	pEG1770	electroporation	NA1000 estG::∆estG; pBXMCS-bglX chlorR	this study
EG3415	EG865	pEG1776	electroporation	NA1000 opgH::opgH-3XFLAG kanR clone 1	this study
EG3416	EG865	pEG1776	electroporation	NA1000 opgH::opgH-3XFLAG kanR clone 2	this study
EG3417	EG3105	pEG1776	electroporation	NA1000 estG::∆estG; opgH::opgH-3XFLAG kanR clone 1	this study
EG3418	EG3105	pEG1776	electroporation	NA1000 estG::∆estG; opgH::opgH-3XFLAG kanR clone 2	this study
EG3419	EG3369	pEG1776	electroporation	NA1000 opgH::opgH(L480P)-3XFLAG kanR clone 1	this study
EG3420	EG3369	pEG1776	electroporation	NA1000 opgH::opgH(L480P)-3XFLAG kanR clone 2	this study
EG3425	EG3279	pEG1563	electroporation	NA1000 bglX::∆bglX; pBXMCS-estG kanR	this study
EG3440	EG865	pEG1787	electroporation	NA1000 vanA::opgH L480P specR	this study
EG3442	EG3658	pEG1787	electroporation	NA1000 estG::∆estG; vanA::opgH L480P specR	this study
EG3473	EG865	pEG1802	electroporation	NA1000 pBXMCS-bglX kanR	this study
EG3474	EG2408	pEG1802	electroporation	NA1000 blaA::∆blaA; pBXMCS-bglX kanR	this study
EG3475	EG2408	pEG1801	electroporation	NA1000 blaA::∆blaA; xylX::bglX-blaM kanR	this study
EG3577	EG865	pEG1864	electroporation	NA1000 vanA::opgH L434P specR	this study
EG3579	EG2658	pEG1864	electroporation	NA1000 estG::∆estG; vanA::opgH L434P specR	this study

### Sheet: Plasmids
Plasmids used in this study
plasmid	parent	parent restriction site (for HiFi assembly)	5' restriction site	3' restriction site	5' oligo name	3' oligo name	5' oligo sequence	3' oligo sequence	template	insert subcloned from	5' restriction site II	3' restriction site II	5' oligo II name	3' oligo II name	5' oligo II sequence	3' oligo II sequence	template II	description	reference
pEG326	pET28																	pET28 dipM; high copy plasmid for IPTG-inducible expression of his6-dipM-his6 (CC_1996) in E. coli; kan	Goley et al; 2010
pEG606	pX-1																	pX1 ftsZ-∆CTL; integrating plasmid for xylose-inducible ftsZ-DCTL expression; spec	Sundararajan 2015
pEG854	pX-2																	pX2 ftsZ-DCTL; integrating plasmid for xylose-inducible ftsZ-DCTL expression; kan	Sundararajan 2015
pET28																		pET28; for expression of N- and/or C-terminal His6 fusions in E. coli; kan	Novagen
pFLGC-2																		pFLGC-2; for C-terminus FLAG tagging; kan	Thanbichler et al., 2007
pNPTS138																		pNPTS138; suicide plasmid for allelic replacement in C. crescentus; kan	MRK Alley, unpublished
pEG1238	pXTCYC-4																	pXTCYC-4 relA'-FLAG; integrating plasmid for xylose-inducible expression of E. coli RelA'; gent	Gonzalez and Collier, 2014
pEG1239	pXTCYC-4																	pXTCYC-4 relA' (E335Q)-FLAG; integrating plasmid for xylose-inducible expression of E. coli RelA'; gent	Gonzalez and Collier, 2014
pEG1518	pNPTS138		SpeI	EcoRI					pNPTS138		SpeI/EcoRV	EcoRV/EcoRI	oEG1096/oEG1097	oEG1098/oEG1099	gatcACTAGTGCTTCCTGGTCCCGGCC; gatcGATATCTTACGACCGTCCGATCCTCAT	gatcGATATCGAGGAGAAGCAGGCACGTCT; gatcGAATTCtcaGCGCGAGACCGTCGG	EG865 gDNA	pNPTS138 estG; suicide plasmid for allele exchange replacement of CCNA_01638 (estG) with ∆estG (upstream 600bp, 6 amino acids, early stop introduced, last 600bp of coding sequence); kan	this study
pEG1529	pXCHYC-2		KpnI	EcoRI							KpnI	EcoRI	oEG1128	oEG1129	gatcGGTACCatgAGGATCGGACGGTCGCG	gatcGAATTCaaGCGCGAGACCGTCGGCCGCA	EG865 gDNA	pXCHYC-2 estG; integrating plasmid for xylose inducible expression of estG-mCherry; kan	this study
pEG1563	pBXMCS-2		NdeI	XbaI					pBXMCS-2		AseI	XbaI	oEG1169	oEG1170	gatc ATTAAT atgAGGATCGGACGGTCGCG	gatc TCTAGA tcaGCGCGAGACCGTCGGCCGCA	EG865 gDNA	pBXMCS-2 estG; replicating plasmid for xylose inducible overexpression of estG; kan	this study
pEG1563	pBXMCS-2		NdeI	XbaI					pBXMCS-2		AseI	XbaI	oEG1169	oEG1170	gatc ATTAAT atgAGGATCGGACGGTCGCG	gatc TCTAGA tcaGCGCGAGACCGTCGGCCGCA	EG865 gDNA	pBXMCS-2 estG; high copy replicating plasmid to overexpress xylose-inducible estG; kan	this study
pEG1622	pEG326		NdeI	HindIII					pEG326		AseI	HindIII	oEG1169	oEG1203	gatc ATTAAT atgAGGATCGGACGGTCGCG	gatcAAGCTTGCGCGAGACCGTCGGCCGCA	EG865 gDNA	pET28 estG; high copy plasmid for IPTG-inducible expression of his6-estG-his6 in E. coli; kan	this study
pEG1654	pNPTS138	EcoRI											oEG1264	oEG1265	gcaggatatctggatccacgGAAGATCATCGACGTCTTC	acggccgaagctagcgaattATTGGTGGTGACCACAAAAC	EG865 gDNA	pNPTS138 estG; suicide plasmid for allele exchange replacement of estG (CCNA_01638); kan	this study
pEG1656	pEG1654												oEG1262		cttccgcatccgcgcggagaccaagcc		pEG1654	pNPTS138 estG(S101A); suicide plasmid for allele exchange replacement of estG with estG(S101A); kan	this study
pEG1683	pNPTS138	EcoRI							pNPTS138				oEG1285, oEG1286	oEG1287, oEG1288	gcaggatatctggatccacgggtttggtgtcgacggctg; accttcgggcttaccatttccggaacgcc	gaaatggtaagcccgaaggtcaacaagctg; cgtcacggccgaagctagcggtggcagaccggatcggc	EG865 gDNA	pNPTS138 CCNA_01639; suicide plasmid for allele exchange replacement of CCNA_01639 with ∆CCNA_01639; kan	this study
pEG1695	pVCFPC-2		NdeI	NheI					pVCFPC-2		AseI	NheI	oEG1169	oEG1312	gatc ATTAAT atgAGGATCGGACGGTCGCG	gatcGCTAGCtcaGCGCGAGACCGTCGGCC	EG865 gDNA	pV-estG-2; integrating plasmid at the vanillate locus for vanillate-inducible expression of estG; kan	this study
pEG1702	pFLGC-2		EcoRI	NheI					pFLGC-2		EcoRI	NheI	oEG1322	oEG1323	aattcGGGTCCGGGCAGGGCCCGGGCTCCGGCCAAGGCAGCGGGGGCGATTACAAGGACCACGACGGGGATTACAAGGACCACGACATCGACTACAAGGATGATGACGACAAGtgag	ctagctcaCTTGTCGTCATCATCCTTGTAGTCGATGTCGTGGTCCTTGTAATCCCCGTCGTGGTCCTTGTAATCGCCCCCGCTGCCTTGGCCGGAGCCCGGGCCCTGCCCGGACCCg		p3xFLGC-2; integrating plasmid for C-terminal labeling with 3xFLAG; kan	this study
pEG1704	pEG1702		NdeI	EcoRI					pEG1702		NdeI	EcoRI	oEG1094	oEG1324	catgCATATGGTGTTCATGCAGGAGCGCAT	catg gaattc GCGCGAGACCGTCGGCCG	pEG1529	p3xFLGC-2 estG-3xFLAG; integrating plasmid for C-terminal labeling of estG with 3xFLAG tag; kan	this study
pEG1706	pEG326		NdeI	HindIII					pEG326		AseI	HindIII	oEG1169	oEG1203	gatc ATTAAT atgAGGATCGGACGGTCGCG	gatcAAGCTTGCGCGAGACCGTCGGCCGCA	EG2990 gDNA	pET28 estG; high copy plasmid for IPTG-inducible expression of his6-estG(S101A)-his6 in E. coli; kan	this study
pEG1740 (pXBlaMC-2)																		pXBlaMC-2; Plasmid for constructing C-terminal fusions to β-lactamase, kan	Moll et al., 2010
pEG1744	pNPTS138		SpeI	HindIII					pNPTS138		SpeI	HindIII	oEG1392	oEG1393	gatc ACTAGT TGAACCCGATCCGCTTCTTC	gatc AAGCTT ttaCTTCGTCTTCAAAACcat	EG865 gDNA	pNPTS138 bglX; upstream portion of suicide plasmid for allele exchange replacement of CCNA_01162 (bglX) with ∆bglX (upstream 600bp, 6 amino acids, early stop introduced); kan	this study
pEG1745	pXBlaMC-2 (pEG1740)		NdeI	EcoRI					pXBlaMC-2		AseI	EcoRI	oEG1169	oEG1095	gatc ATTAAT atgAGGATCGGACGGTCGCG	catggaattcaaGCGCGAGACCGTCGGCCG	EG865 gDNA	pXBlaMC-2 estG-blaM; integrating plasmid for xylose inducible expression of estG-blaM fusion to test for periplasmic localization	this study
pEG1747	pEG1744		HindIII	EcoRI					pEG1744		HindIII	EcoRI	oEG1394	oEG1395	gatc AAGCTT AAGGACGCTCCCGCCATTCT	gatc GAATTC tcaGCCCCGATCGAAGGGCA	EG865 gDNA	pNPTS138 bglX; suicide plasmid for allele exchange replacement of CCNA_01162 (bglX) with ∆bglX (upstream 600bp, 6 amino acids, early stop introduced, last 600bp of coding sequence); kan	this study
pEG1764	pNPTS138		SpeI	EcoRI					pNPTS138		SpeI	EcoRI	oEG1419	oEG1420	gatc ACTAGT TGATCCAGACCATGCCGATGA	gatc GAATTC CCAGTCGGATCGACGCTTTAC	EG3105 gDNA	pNPTS138 opgH(L480P); suicide plasmid for allele exchange replacement of opgH with opgH(L480P); kan	this study
pEG1769	pVCFPC-1	NdeI/NheI							pVCFPC-1				oEG1435	oEG1436	ccacgatgcgaggaaacgcatatgagcgatcgctccagcc	gtggatcccccgggctgcagttaggccgcgtcgcggat	EG865 gDNA	pV-opgH-1; integrating plasmid at the vanA locus for vanillate-inducible expression of opgH; spec	this study
pEG1770	pBVMCS-6	NdeI							pBVMCS-6				oEG1433	oEG1434	ccacgatgcgaggaaacgcatatggttttgaagacgaagaccgg	cgagggggggcccgttttcatcagccccgatcgaaggg	EG865 gDNA	pBVMCS-6 bglX; high copy replicating plasmid to overexpress vanillate-inducible bglX; chlor	this study
pEG1776	pFLGC-2	NdeI/EcoRI							pFLGC-2		NdeI	EcoRI	oEG1455	oEG1456	tcgcgagacgtccaattgcaTTCGGGCCCAAGATTCTCGG	ccgggccctgcccggacccgGCCGCGTCGCGGATCTTG	pEG1769	p-opgH-3xFLAG-2; to C-terminally tag opgH (starting after amino acid 480) with a 3xFLAG tag; kan	this study
pEG1787	pVCFPC-1	NdeI/NheI							pVCFPC-1				oEG1435	oEG1436	ccacgatgcgaggaaacgcatatgagcgatcgctccagcc	gtggatcccccgggctgcagttaggccgcgtcgcggat	EG3105 gDNA	pV-opgH(L434P)-1; integrating plasmid at the vanA locus for vanillate-inducible expression of opgH(L480P); spec	this study
pEG1801	pEG1740 (pXBlaMC-2)	NdeI							pEG1740 (pXBlaMC-2)				oEG1487	oEG1488	gagttttggggagacgaccaAATGGTTTTGAAGACGAAGACCGGC	aattaaggcgcctgcaggcaAGCCCCGATCGAAGGGCA	EG865 gDNA	pXBlaMC-2 bglX; integrating plasmid at the xylX locus for xylose-inducible expression of bglX-blaM fusion; kan	this study
pEG1802	pBXMCS-2	NdeI							pBXMCS-2				oEG1485	oEG1486	gagttttggggagacgaccaAATGGTTTTGAAGACGAAGACCG	cgagggggggcccgttttcaTCAGCCCCGATCGAAGGG	EG865 gDNA	pBXMCS-2 bglX; high copy replicating plasmid to overexpress xylose-inducible bglX; kan	this study
pEG1864	pVCFPC-1	NdeI/NheI							pVCFPC-1				oEG1435	oEG1436	ccacgatgcgaggaaacgcatatgagcgatcgctccagcc	gtggatcccccgggctgcagttaggccgcgtcgcggat	EG1569 gDNA	pV-opgH(L434P)-1; integrating plasmid at the vanA locus for vanillate-inducible expression of opgH(L434P); spec	this study
pEG1950	pEG326		NdeI	EcoRI					pEG326		NdeI	EcoRI	oEG1638	oEG1639	GATC CATATG atgACTGACATCACCGGCGT	GATC GAATTC ctaGAGGCTGGCGTACGCCG	EG865 gDNA	pET28 estA (CCNA_00255); high copy plasmid for IPTG-inducible expression of his6-estA-his6 in E. coli; kan	this study
pBVMCS-6																		pBVMCS-6; high copy replicating plasmid for vanillate-inducible expression; chlor	Thanbichler et al., 2007
pBXMCS-2																		pBXMCS-2; high copy replicating plasmid for xylose-inducible expression; kan	Thanbichler et al., 2007
pVCFPC-1																		pVCFPC-1; integrating plasmid for vanillate-inducible expression of C-terminal cfp fusions; spec	Thanbichler et al., 2007
pVCFPC-2																		pVCFPC-2; integrating plasmid for vanillate-inducible expression of C-terminal cfp fusions; kan	Thanbichler et al., 2007
pXCFPN1																		pXCFPN-1; integrating plasmid for xylose-inducible expression N-terminal cfp fusions; spec	Thanbichler et al., 2007
pXCHYC-2																		pXCHYC-2; integrating plasmid for xylose-inducible expression of N-terminal mCherry fusions; kan	Thanbichler et al., 2007
