## Supplemental Table 1 for "EstG is a novel esterase required for cell envelope integrity"

### Sheet: ∆CTL Suppressor Table
List of extragenic suppressor mutations
Suppressors derived from EG937
Strain name	Gene number	Description	Gene/Protein	Mutation
EG1087	CCNA_00296	phosphate regulon response regulator PhoB	PhoB	L6X
EG1092	CCNA_01855	iron/manganese superoxide dismutase		Q28R
	CCNA_02204	ketol-acid reductoisomerase/2-dehydropantoate 2-reductase		V112A
EG1101	CCNA_00690	CarD-like transcriptional regulator	CdnL	I60N
	CCNA_00659	type I restriction-modification system restriction subunit		I551F
EG1104	CCNA_01622	ppGpp hydrolase-synthetase relA/spoT	SpoT	K457X
	CCNA_01378	protein-L-isoaspartate O-methyltransferase		32_38del
EG1105	CCNA_00013	protein-PII uridylyltransferase	GlnD	K57X
EG1106	CCNA_00013	protein-PII uridylyltransferase	GlnD	K457X
EG1107	CCNA_03824	2-polyprenylphenol 6-hydroxylase accessory protein ubiB		P56fs
	CCNA_02046	nitrogen regulatory protein P-II	GlnB	D88V
Suppressors derived from EG1214
Strain name	Gene number	Description	Gene/Protein	Mutation
EG1569	CCNA_00565 us; CCNA_R0008 us	upstream of CCNA_00565 gamma-glutamyltranspeptidase, upstream of CCNA_R0008 tRNA-Arg		229 bp upstream of ATG
	CCNA_02097	CCNA_02097 periplasmic glucan glucosyltransferase (MdoH?)		L434P
EG1570	CCNA_00524	CCNA_00524 conserved hypothetical cytosolic protein		fs L369
EG1571	CCNA_00524	CCNA_00524 conserved hypothetical cytosolic protein		fs L369
EG1572	CCNA_02032	CCNA_02032 NADH-quinone oxidoreductase chain B	nuoB	W72L
EG1573		intergenic between cpdR and CCNA_00782 aminobenzoyl-glutamate transport protein - tRNA-Val?
	CCNA_00524	CCNA_00524 conserved hypothetical cytosolic protein		D46N
EG1574	CCNA_03642	CCNA_03642 succinate dehydrogenase flavoprotein subunit		fs
EG1575	CCNA_03771	upstream of CCNA_03771 dehydrogenase with MaoC-like domain
EG1576	CCNA_00524	CCNA_00524 conserved hypothetical cytosolic protein		fs L369
EG1577	CCNA_00892	CCNA_00892 phosphoenolpyruvate-protein phosphotransferase	PtsP	R129Q
EG1578	CCNA_03563	CCNA_03563 ATP synthase delta chain		L181P
EG1579	CCNA_03563 us	upstream of CCNA_03563 ATP synthase delta chain
		CCNA_01037 GntR family transcriptional regulator
EG1581	CCNA_02032	CCNA_02032 NADH-quinone oxidoreductase chain B	nuoB
	between CCNA_01563 & CCNA_01566	intergenic between CCNA_01563 and CCNA_01566
EG1582	between CpdR and CCNA_00782	intergenic between cpdR and CCNA_00782 aminobenzoyl-glutamate transport protein
	CCNA_00726	CCNA_00726 acyl coA dehydrogenase
EG1583	CCNA_01995	CCNA_01995 phosphatidate cytidylyltransferase
EG1585	CCNA_01622	ppGpp hydrolase-synthetase relA/spoT	SpoT	A438V
	CCNA_02252	CCNA_02252 methylcrotonyl-CoA carboxylase carboxyl transferase subunit
EG1586	CCNA_01305	upstream of CCNA_01305 rspJ SSU ribosomal protein S10P
EG1587	CCNA_00524	CCNA_00524 conserved hypothetical cytosolic protein		fs L369
EG1588	CCNA_01163	CCNA_01163 ice nucleation protein
		CCNA_01163 ice nucleation protein
	CCNA_03632	CCNA_03632 hypothetical protein

### Sheet: ∆estG Suppressor Table
List of extragenic suppressor mutations
Suppressors derived from EG2658
Strain name	Gene number	Description	Gene/Protein	Mutation
EG3105	CCNA_00639	heme:hemopexin-binding protein		G201A (GGC-->GCC)
	CCNA_02097	periplasmic glucan glucosyltransferase	OpgH	L480P (CTG-->CCG)
EG3106	CCNA_R0142/CCNA_01566	small non-coding RNA/hypothetical protein		intergenic (+3/+17)
	CCNA_02066	phytoene/squalene synthase family protein		∆8 bp (403-410)
EG3101	CCNA_R0142/CCNA_01566	small non-coding RNA/hypothetical protein		intergenic (+3/+17)
EG3068	CCNA_02018	NADH-quinone oxidoreductase chain K	NuoK	C (252/306 nt)
